# Benchmarking kinship estimation tools for ancient genomes using pedigree simulations

**DOI:** 10.1101/2023.11.08.566300

**Authors:** Şevval Aktürk, Igor Mapelli, Merve Nur Güler, Kanat Gürün, Büşra Katırcıoğlu, Kıvılcım Başak Vural, Ekin Sağlıcan, Mehmet Çetin, Reyhan Yaka, Elif Sürer, Gözde Atağ, Sevim Seda Çokoğlu, Arda Sevkar, N. Ezgi Altınışık, Dilek Koptekin, Mehmet Somel

## Abstract

There is growing interest in uncovering genetic kinship patterns in past societies using low-coverage paleogenomes. Here, we benchmark four tools for kinship estimation with such data: lcMLkin, NgsRelate, KIN, and READ, which differ in their input, IBD-estimation methods and statistical approaches. We used pedigree and ancient genome sequence simulations to evaluate these tools when only a limited number (1K to 50K) of shared SNPs (with minor allele frequency ≥0.01) are available. The performance of all four tools was comparable using ≥20K SNPs. We found that first-degree related pairs can be accurately classified even with 1K SNPs, with 85% F1 scores using READ and 96% using NgsRelate or lcMLkin. Distinguishing third-degree relatives from unrelated pairs or second-degree relatives was also possible with high accuracy (F1 >90%) with 5K SNPs using NgsRelate and lcMLkin, while READ and KIN showed lower success (69% and 79%, respectively). Meanwhile, noise in population allele frequencies and inbreeding (first cousin mating) led to deviations in kinship coefficients, with different sensitivities across tools. We conclude that using multiple tools in parallel might be an effective approach to achieve robust estimates on ultra-low coverage genomes.
