## Supplementary Tables for "Benchmarking kinship estimation tools for ancient genomes using pedigree simulations": Supp Table 1.xlsx

### Sheet: PO
Fixed Effects	Estimate	Standard Error	t	Pr(>|t|)
(Intercept)	0.248228	0.00080489	308.399	<1E-3
NgsRelate	-0.00509636	0.000701619	-7.26371	<1E-3
KIN	0.00144167	0.000701619	2.05477	0.0400383
READ	-0.0030077	0.000701619	-4.2868	<1E-3
20K	-0.000182584	0.000701619	-0.260233	0.794712
10K	0.000178748	0.000701619	0.254765	0.798932
5K	0.00132698	0.000701619	1.89131	0.0587361
Fixed Effects	Pr(>F)
Software	<2.2E-16
SNP count	0.118

### Sheet: S
Fixed Effects	Estimate	Standard Error	t	Pr(>|t|)
(Intercept)	0.247256	0.00307748	80.3436	<1E-3
NgsRelate	-0.00354042	0.00058392	-6.0632	<1E-3
KIN	-0.00122292	0.00058392	-2.09432	0.0362977
READ	-0.00141726	0.00058392	-2.42714	0.0152648
20K	-0.000153073	0.00058392	-0.262146	0.793223
10K	-0.000184306	0.00058392	-0.315636	0.752296
5K	0.000419449	0.00058392	0.718332	0.472597
Fixed Effects	Pr(>F)
Software	<2.2E-16
SNP count	0.715

### Sheet: HS
Fixed Effects	Estimate	Standard Error	t	Pr(>|t|)
(Intercept)	0.12535	0.0017313	72.4025	<1E-3
NgsRelate	-0.00229841	0.000586715	-3.91742	<1E-3
KIN	-0.00264922	0.000586715	-4.51534	<1E-3
READ	-0.000999237	0.000586715	-1.7031	0.0886305
20K	0.000116057	0.000586715	0.197808	0.843206
10K	-0.000156059	0.000586715	-0.265987	0.790264
5K	-0.000323295	0.000586715	-0.551025	0.581649
Fixed Effects	Pr(>F)
Software	<2.2E-16
SNP count	0.888

### Sheet: AV
Fixed Effects	Estimate	Standard Error	t	Pr(>|t|)
(Intercept)	0.125913	0.00212147	59.3517	<1E-3
NgsRelate	-0.0033546	0.000634549	-5.28658	<1E-3
KIN	-0.00472266	0.000634549	-7.44254	<1E-3
READ	-0.0035349	0.000634549	-5.57073	<1E-3
20K	-8.46272e-05	0.000634549	-0.133366	0.893911
10K	-0.0011493	0.000634549	-1.81121	0.0701876
5K	-0.000788271	0.000634549	-1.24225	0.21422
Fixed Effects	Pr(>F)
Software	<2.2E-16
SNP count	0.203

### Sheet: GPC
Fixed Effects	Estimate	Standard Error	t	Pr(>|t|)
(Intercept)	0.12125	0.00409903	29.58	<1E-3
NgsRelate	-0.00389891	0.000846972	-4.60335	<1E-3
KIN	-0.00455052	0.000846972	-5.37269	<1E-3
READ	-0.00372354	0.000846972	-4.3963	<1E-3
20K	-0.000703071	0.000846972	-0.8301	0.406587
10K	-0.000470507	0.000846972	-0.555517	0.578607
5K	-0.00187897	0.000846972	-2.21846	0.026642
Fixed Effects	Pr(>F)
Software	<2.2E-16
SNP count	0.149

### Sheet: FC
Fixed Effects	Estimate	Standard Error	t	Pr(>|t|)
(Intercept)	0.0649983	0.00203103	32.0026	<1E-3
NgsRelate	-0.00213876	0.00064593	-3.31114	0.00093789
KIN	-0.0133435	0.00064593	-20.6578	<1E-3
READ	-0.00313929	0.00064593	-4.86012	<1E-3
20K	-0.000833729	0.00064593	-1.29074	0.196872
10K	-0.00276495	0.00064593	-4.28058	<1E-3
5K	-0.0023028	0.00064593	-3.56509	<1E-3
Fixed Effects	Pr(>F)
Software	<2.2E-16
SNP count	<1E-3

### Sheet: GAV
Fixed Effects	Estimate	Standard Error	t	Pr(>|t|)
(Intercept)	0.0657091	0.00176121	37.3091	<1E-3
NgsRelate	-0.00272611	0.000645996	-4.22002	<1E-3
KIN	-0.0125477	0.000645996	-19.4237	<1E-3
READ	-0.00515208	0.000645996	-7.9754	<1E-3
20K	-0.000902968	0.000645996	-1.39779	0.162257
10K	-0.00174644	0.000645996	-2.70349	0.00689228
5K	-0.00269134	0.000645996	-4.16619	<1E-3
Fixed Effects	Pr(>F)
Software	<2.2E-16
SNP count	<1E-3

### Sheet: GGPC
Fixed Effects	Estimate	Standard Error	t	Pr(>|t|)
(Intercept)	0.0680653	0.00274261	24.8177	<1E-3
NgsRelate	-0.00240746	0.000837336	-2.87515	0.0040836
KIN	-0.0101521	0.000837336	-12.1243	<1E-3
READ	-0.00358258	0.000837336	-4.27854	<1E-3
20K	-0.000571034	0.000837336	-0.681965	0.495345
10K	-0.00226676	0.000837336	-2.70711	0.00684837
5K	-0.00142756	0.000837336	-1.70488	0.0883811
Fixed Effects	Pr(>F)
Software	<2E-16
SNP count	0.038

### Sheet: UNR
Fixed Effects	Estimate	Standard Error	t	Pr(>|t|)
(Intercept)	0.00276411	0.000349973	7.89806	<1E-3
NgsRelate	-0.00012807	0.000309039	-0.414413	0.678595
KIN	-0.0038763	0.000309039	-12.5431	<1E-3
READ	0.0022802	0.000309039	7.37836	<1E-3
20K	0.000984241	0.000309039	3.18484	0.00146009
10K	0.00212568	0.000309039	6.87835	<1E-3
5K	0.00433155	0.000309039	14.0162	<1E-3
Fixed Effects	Pr(>F)
Software	<2.2E-16
SNP count	<2.2E-16
