## Supplementary Tables for "Benchmarking kinship estimation tools for ancient genomes using pedigree simulations": Supp Table 2.xlsx

### Sheet: PO
Fixed Effects	Estimate	Standard Error	t	Pr(>|t|)
(Intercept)	0.00353103	0.000479382	7.36579	<1E-3
NgsRelate	0.00271125	0.000465012	5.8305	<1E-3
KIN	-0.00631458	0.000465012	-13.5794	<1E-3
READ	0.0079338	0.000465012	17.0615	<1E-3
20K	0.00159663	0.000465012	3.43352	0.001
10K	0.00320696	0.000465012	6.89651	<1E-3
5K	0.00633063	0.000465012	13.6139	<1E-3
Fixed Effects	Pr(>F)
Software	<2E-16
SNP count	0.131

### Sheet: S
Fixed Effects	Estimate	Standard Error	t	Pr(>|t|)
(Intercept)	0.0198942	0.00151846	13.1015	<1E-3
NgsRelate	0.000365341	0.000504738	0.723822	0.46922
KIN	-0.00651875	0.000504738	-12.9151	<1E-3
READ	0.00271975	0.000504738	5.38843	<1E-3
20K	0.000440912	0.000504738	0.873546	0.382421
10K	0.00120226	0.000504738	2.38195	0.0172702
5K	0.000440597	0.000504738	0.872923	0.382761
Fixed Effects	Pr(>F)
Software	<2.2E-16
SNP count	<2.2E-16

### Sheet: HS
Fixed Effects	Estimate	Standard Error	t	Pr(>|t|)
(Intercept)	0.00878368	0.000904025	9.71619	<1E-3
NgsRelate	4.68927e-05	0.000450959	0.103984	0.917187
KIN	-0.00108307	0.000450959	-2.40171	0.0163666
READ	0.00540591	0.000450959	11.9876	<1E-3
20K	0.00104845	0.000450959	2.32493	0.0201282
10K	0.00324926	0.000450959	7.20522	<1E-3
5K	0.00601339	0.000450959	13.3347	<1E-3
Fixed Effects	Pr(>F)
Software	<2.2E-16
SNP count	<2.2E-16

### Sheet: AV
Fixed Effects	Estimate	Standard Error	t	Pr(>|t|)
(Intercept)	0.0105956	0.00110926	9.55194	<1E-3
NgsRelate	-6.28667e-05	0.000512205	-0.122737	0.902322
KIN	-0.00103464	0.000512205	-2.01996	0.0434577
READ	0.00575522	0.000512205	11.2361	<1E-3
20K	0.00152187	0.000512205	2.97122	0.00298487
10K	0.00319275	0.000512205	6.23334	<1E-3
5K	0.00645295	0.000512205	12.5984	<1E-3
Fixed Effects	Pr(>F)
Software	<2.2E-16
SNP count	<2.2E-16

### Sheet: GPC
Fixed Effects	Estimate	Standard Error	t	Pr(>|t|)
(Intercept)	0.014317	0.00249478	5.73878	<1E-3
NgsRelate	0.00065155	0.000709972	0.917712	0.358887
KIN	0.000227604	0.000709972	0.320582	0.748563
READ	0.00503415	0.000709972	7.09063	<1E-3
20K	0.0016198	0.000709972	2.2815	0.0226296
10K	0.00368389	0.000709972	5.18878	<1E-3
5K	0.00550752	0.000709972	7.75737	<1E-3
Fixed Effects	Pr(>F)
Software	<1E-3
SNP count	<1E-3

### Sheet: FC
Fixed Effects	Estimate	Standard Error	t	Pr(>|t|)
(Intercept)	0.00790957	0.00105496	7.49749	<1E-3
NgsRelate	-0.000189643	0.000518332	-0.365871	0.714481
KIN	0.00668203	0.000518332	12.8914	<1E-3
READ	0.0058524	0.000518332	11.2908	<1E-3
20K	0.00268925	0.000518332	5.18828	<1E-3
10K	0.00526925	0.000518332	10.1658	<1E-3
5K	0.00840738	0.000518332	16.2201	<1E-3
Fixed Effects	Pr(>F)
Software	<2.2E-16
SNP count	<2.2E-16

### Sheet: GAV
Fixed Effects	Estimate	Standard Error	t	Pr(>|t|)
(Intercept)	0.00693327	0.000869773	7.97136	<1E-3
NgsRelate	-0.000240909	0.0004984	-0.483366	0.628864
KIN	0.00598307	0.0004984	12.0046	<1E-3
READ	0.00647758	0.0004984	12.9968	<1E-3
20K	0.00186292	0.0004984	3.73781	<1E-3
10K	0.00417722	0.0004984	8.38128	<1E-3
5K	0.00938509	0.0004984	18.8305	<1E-3
Fixed Effects	Pr(>F)
Software	<2.2E-16
SNP count	<2.2E-16

### Sheet: GGPC
Fixed Effects	Estimate	Standard Error	t	Pr(>|t|)
(Intercept)	0.00894685	0.00119366	7.49534	<1E-3
NgsRelate	-0.000688594	0.000677922	-1.01574	0.309882
KIN	0.00219688	0.000677922	3.2406	<1E-3
READ	0.00613932	0.000677922	9.05609	<1E-3
20K	0.00163911	0.000677922	2.41784	<1E-3
10K	0.00428112	0.000677922	6.31506	<1E-3
5K	0.00649652	0.000677922	9.58299	<1E-3
Fixed Effects	Pr(>F)
Software	<2.2E-16
SNP count	<2.2E-16

### Sheet: UNR
Fixed Effects	Estimate	Standard Error	t	Pr(>|t|)
(Intercept)	0.003	0	7.898	<1E-3
NgsRelate	0	0	-0.414	0.679
KIN	-0.004	0	-12.543	<1E-3
READ	0.002	0	7.378	<1E-3
20K	0.001	0	3.185	0.001
10K	0.002	0	6.878	<1E-3
5K	0.004	0	14.016	<1E-3
Fixed Effects	Pr(>F)
Software	<2.2E-16
SNP count	<2.2E-16
