## Supplementary Tables for "Benchmarking kinship estimation tools for ancient genomes using pedigree simulations": Supp Table 3.xlsx

### Sheet: Sayfa1
SNP Count	Replicates	PO (n=24)	S (n=48)	HS (n=48)	AV (n=48)	GPC (n=24)	FC (n=48)	GAV (n=48)	GGPC (n=24)	UNR (n=48)
5K	1	<1E-3	<1E-3	0.0012	<1E-3	0.4452	0.0072	<1E-3	0.0342	<1E-3
5K	2	<1E-3	0.0011	0.0238	<1E-3	0.034	<1E-3	<1E-3	0.1486	<1E-3
5K	3	<1E-3	<1E-3	<1E-3	0.0015	0.2836	0.0302	0.0088	0.0162	<1E-3
5K	4	<1E-3	<1E-3	<1E-3	0.0024	0.5586	0.0043	<1E-3	<1E-3	<1E-3
5K	5	<1E-3	<1E-3	0.0156	0.0245	0.475	0.0429	0.001	0.051	<1E-3
10K	1	<1E-3	0.0732	<1E-3	0.0023	0.7387	0.001	0.0037	0.0005	<1E-3
10K	2	<1E-3	0.0015	<1E-3	0.0427	0.3857	0.1471	<1E-3	0.6908	<1E-3
10K	3	<1E-3	<1E-3	<1E-3	0.0309	0.7673	0.0018	<1E-3	0.1084	0.018
10K	4	<1E-3	0.0117	0.0185	0.5537	0.4741	0.0137	0.0005	0.0025	<1E-3
10K	5	<1E-3	0.0155	0.0057	0.0301	0.1364	<1E-3	<1E-3	0.7063	<1E-3
20K	1	<1E-3	0.1269	0.122	0.0189	0.7563	0.0401	0.0017	0.3759	<1E-3
20K	2	<1E-3	0.3274	0.0248	0.3071	0.4195	0.0351	0.0064	0.0876	<1E-3
20K	3	<1E-3	0.0637	0.0958	0.4037	0.7881	0.2423	0.123	0.1087	<1E-3
20K	4	<1E-3	0.3381	0.0548	0.0039	0.3845	0.0034	0.0068	0.2265	<1E-3
20K	5	<1E-3	0.564	0.8681	0.0011	0.7703	0.0143	0.0539	0.0954	<1E-3
50K	1	<1E-3	0.9524	0.8909	0.6031	0.9585	0.3272	0.7498	0.3775	<1E-3
50K	2	<1E-3	0.8838	0.434	0.8977	0.9913	0.5143	0.259	0.3988	<1E-3
50K	3	<1E-3	0.9954	0.2134	0.559	0.9833	0.8637	0.2394	0.1234	<1E-3
50K	4	<1E-3	0.9738	0.5693	0.3624	0.973	0.8316	0.7773	0.5716	<1E-3
50K	5	<1E-3	0.8798	0.6369	0.5516	0.9151	0.6091	0.3837	0.2529	<1E-3
