## Supplementary Tables for "Benchmarking kinship estimation tools for ancient genomes using pedigree simulations": Supp Table 4.xlsx

### Sheet: Sayfa1
Software	Degree	SNP Count	TPR	TNR	FPR	FNR	Recall	Precision	F1
lcMLkin	First Degree	1K	0.9625	0.988194	0.0118056	0.0375	0.9625	0.964509	0.963504
lcMLkin	Second Degree	1K	0.783333	0.913194	0.0868056	0.216667	0.783333	0.750499	0.766565
lcMLkin	Third Degree	1K	0.629167	0.896528	0.103472	0.370833	0.629167	0.669623	0.648765
lcMLkin	Unrelated	1K	0.866667	0.949306	0.0506944	0.133333	0.866667	0.850716	0.858617
lcMLkin	First Degree	5K	0.995833	1	0	0.00416667	0.995833	1	0.997912
lcMLkin	Second Degree	5K	0.9375	0.970833	0.0291667	0.0625	0.9375	0.914634	0.925926
lcMLkin	Third Degree	5K	0.895833	0.974306	0.0256944	0.104167	0.895833	0.920771	0.908131
lcMLkin	Unrelated	5K	0.985417	0.993056	0.00694444	0.0145833	0.985417	0.979296	0.982347
lcMLkin	First Degree	10K	0.995833	0.999306	0.000694444	0.00416667	0.995833	0.997912	0.996872
lcMLkin	Second Degree	10K	0.975	0.979167	0.0208333	0.025	0.975	0.939759	0.957055
lcMLkin	Third Degree	10K	0.939583	0.991667	0.00833333	0.0604167	0.939583	0.974082	0.956522
lcMLkin	Unrelated	10K	0.997917	0.999306	0.000694444	0.00208333	0.997917	0.997917	0.997917
lcMLkin	First Degree	20K	1	0.999306	0.000694444	0	1	0.997921	0.998959
lcMLkin	Second Degree	20K	0.972917	0.98125	0.01875	0.0270833	0.972917	0.945344	0.958932
lcMLkin	Third Degree	20K	0.941667	0.991667	0.00833333	0.0583333	0.941667	0.974138	0.957627
lcMLkin	Unrelated	20K	1	0.999306	0.000694444	0	1	0.997921	0.998959
lcMLkin	First Degree	50K	1	1	0	0	1	1	1
lcMLkin	Second Degree	50K	0.983333	0.984028	0.0159722	0.0166667	0.983333	0.953535	0.968205
lcMLkin	Third Degree	50K	0.952083	0.994444	0.00555556	0.0479167	0.952083	0.982796	0.967196
lcMLkin	Unrelated	50K	1	1	0	0	1	1	1
NgsRelate	First Degree	1K	0.960417	0.988889	0.0111111	0.0395833	0.960417	0.966457	0.963427
NgsRelate	Second Degree	1K	0.79375	0.90625	0.09375	0.20625	0.79375	0.738372	0.76506
NgsRelate	Third Degree	1K	0.652083	0.901389	0.0986111	0.347917	0.652083	0.687912	0.669519
NgsRelate	Unrelated	1K	0.872917	0.963194	0.0368056	0.127083	0.872917	0.887712	0.880252
NgsRelate	First Degree	5K	0.995833	1	0	0.00416667	0.995833	1	0.997912
NgsRelate	Second Degree	5K	0.94375	0.978472	0.0215278	0.05625	0.94375	0.93595	0.939834
NgsRelate	Third Degree	5K	0.914583	0.979167	0.0208333	0.0854167	0.914583	0.936034	0.925184
NgsRelate	Unrelated	5K	0.99375	0.991667	0.00833333	0.00625	0.99375	0.97546	0.98452
NgsRelate	First Degree	10K	0.995833	1	0	0.00416667	0.995833	1	0.997912
NgsRelate	Second Degree	10K	0.952083	0.982639	0.0173611	0.0479167	0.952083	0.948133	0.950104
NgsRelate	Third Degree	10K	0.939583	0.984028	0.0159722	0.0604167	0.939583	0.951477	0.945493
NgsRelate	Unrelated	10K	1	0.995833	0.00416667	0	1	0.987654	0.993789
NgsRelate	First Degree	20K	0.995833	1	0	0.00416667	0.995833	1	0.997912
NgsRelate	Second Degree	20K	0.964583	0.988889	0.0111111	0.0354167	0.964583	0.966597	0.965589
NgsRelate	Third Degree	20K	0.966667	0.988194	0.0118056	0.0333333	0.966667	0.964657	0.965661
NgsRelate	Unrelated	20K	1	0.998611	0.00138889	0	1	0.995851	0.997921
NgsRelate	First Degree	50K	1	1	0	0	1	1	1
NgsRelate	Second Degree	50K	0.972917	0.990278	0.00972222	0.0270833	0.972917	0.970894	0.971904
NgsRelate	Third Degree	50K	0.970833	0.990972	0.00902778	0.0291667	0.970833	0.97286	0.971846
NgsRelate	Unrelated	50K	1	1	0	0	1	1	1
KIN	First Degree	1K	0	0	0	0	0	0	0
KIN	Second Degree	1K	0	0	0	0	0	0	0
KIN	Third Degree	1K	0	0	0	0	0	0	0
KIN	Unrelated	1K	0	0	0	0	0	0	0
KIN	First Degree	5K	0.985417	0.998611	0.00138889	0.0145833	0.985417	0.995789	0.990576
KIN	Second Degree	5K	0.845833	0.971528	0.0284722	0.154167	0.845833	0.908277	0.875944
KIN	Third Degree	5K	0.752083	0.946528	0.0534722	0.247917	0.752083	0.824201	0.786492
KIN	Unrelated	5K	0.989583	0.940972	0.0590278	0.0104167	0.989583	0.848214	0.913462
KIN	First Degree	10K	0.9875	1	0	0.0125	0.9875	1	0.993711
KIN	Second Degree	10K	0.8875	0.977778	0.0222222	0.1125	0.8875	0.930131	0.908316
KIN	Third Degree	10K	0.825	0.9625	0.0375	0.175	0.825	0.88	0.851613
KIN	Unrelated	10K	1	0.959722	0.0402778	0	1	0.892193	0.943026
KIN	First Degree	20K	1	1	0	0	1	1	1
KIN	Second Degree	20K	0.95	0.986806	0.0131944	0.05	0.95	0.96	0.954974
KIN	Third Degree	20K	0.90625	0.983333	0.0166667	0.09375	0.90625	0.947712	0.926518
KIN	Unrelated	20K	1	0.981944	0.0180556	0	1	0.948617	0.973631
KIN	First Degree	50K	1	1	0	0	1	1	1
KIN	Second Degree	50K	0.966667	0.984722	0.0152778	0.0333333	0.966667	0.954733	0.960663
KIN	Third Degree	50K	0.933333	0.988889	0.0111111	0.0666667	0.933333	0.965517	0.949153
KIN	Unrelated	50K	1	0.993056	0.00694444	0	1	0.979592	0.989691
READ	First Degree	1K	0.852083	0.954861	0.0451389	0.147917	0.852083	0.862869	0.857442
READ	Second Degree	1K	0.564583	0.823611	0.176389	0.435417	0.564583	0.51619	0.539303
READ	Third Degree	1K	0.395833	0.840972	0.159028	0.604167	0.395833	0.453461	0.422692
READ	Unrelated	1K	0.710417	0.888194	0.111806	0.289583	0.710417	0.679283	0.694501
READ	First Degree	5K	0.975	0.996528	0.00347222	0.025	0.975	0.989429	0.982162
READ	Second Degree	5K	0.852083	0.933333	0.0666667	0.147917	0.852083	0.809901	0.830457
READ	Third Degree	5K	0.666667	0.909028	0.0909722	0.333333	0.666667	0.709534	0.687433
READ	Unrelated	5K	0.8625	0.946528	0.0534722	0.1375	0.8625	0.843177	0.852729
READ	First Degree	10K	0.985417	0.997222	0.00277778	0.0145833	0.985417	0.991614	0.988506
READ	Second Degree	10K	0.864583	0.960417	0.0395833	0.135417	0.864583	0.879237	0.871849
READ	Third Degree	10K	0.804167	0.940278	0.0597222	0.195833	0.804167	0.817797	0.810924
READ	Unrelated	10K	0.947917	0.969444	0.0305556	0.0520833	0.947917	0.911824	0.92952
READ	First Degree	20K	1	1	0	0	1	1	1
READ	Second Degree	20K	0.925	0.979861	0.0201389	0.075	0.925	0.938689	0.931794
READ	Third Degree	20K	0.897917	0.970833	0.0291667	0.102083	0.897917	0.911205	0.904512
READ	Unrelated	20K	0.9875	0.986111	0.0138889	0.0125	0.9875	0.959514	0.973306
READ	First Degree	50K	1	1	0	0	1	1	1
READ	Second Degree	50K	0.95625	0.986806	0.0131944	0.04375	0.95625	0.960251	0.958246
READ	Third Degree	50K	0.95	0.985417	0.0145833	0.05	0.95	0.955975	0.952978
READ	Unrelated	50K	1	0.996528	0.00347222	0	1	0.989691	0.994819
