## Supplementary Tables for "Benchmarking kinship estimation tools for ancient genomes using pedigree simulations": Supp Table 5.xlsx

### Sheet: Sheet1
Relationship	Theoretical Value	Classification Criteria
		Arithmetic Mean	Geometric Mean
Identical/Twins	0.5	>0.375	>0.354
First-Degree	0.25	0.188 - 0.374	0.178 - 0.353
Second-Degree	0.125	0.0938 - 0.187	0.0885 - 0.177
Third-Degree	0.0625	0.0313 - 0.0937	0.0309 - 0.0884
Unrelated	0	0 - 0.0312	0 - 0.0308
