## Supplementary Tables for "Benchmarking kinship estimation tools for ancient genomes using pedigree simulations": Supp Table 6.xlsx

### Sheet: ngsrelate
Method/Software	Study	First Author	Year	Notes	Method/Software	Study	First Author	Year	Notes
NgsRelate v1	Widespread gene flow following range expansion in Anna's Hummingbird	Adams	2023		NgsRelate v2	An overview of current population genomics methods for the analysis of whole‐genome resequencing data in eukaryotes	Bourgeois	2021
Method cited and used	Poverty shapes the transcriptome of immune cells	Arnold	2023	Biorxiv		A genomic snapshot of demographic and cultural dynamism in Upper Mesopotamia during the Neolithic Transition	Altınışık et al 2022	2022
Method is cited, but not used in the study	Evidence of sweepstakes reproductive success in a broadcast‐spawning coral and its implications for coral metapopulation persistence	Barfield	2022			Insights from the rescue and breeding management of Cuvier's gazelle (Gazella cuvieri) through whole‐genome sequencing	Alvarez‐Estape	2022
	Maximizing genetic diversity in coral restoration projects	Baums	2022			Past Connectivity but Recent Inbreeding in Cross River Gorillas Determined Using Whole Genomes from Single Hairs	Alvarez‐Estape	2023
	Conservation genetics	Beaumont	2019			CKMRpop: Forward‐in‐time simulation and tabulation of pairwise kin relationships in age‐structured populations	Anderson	2022	CKMRpop
	Tracking the history of grapevine cultivation in Georgia by combining geometric morphometrics and ancient DNA	Bouby	2021			The significance of genotypic diversity in coral competitive interaction: a transcriptomic perspective	Andrade Rodriguez	2021
	Genomic heritability of song and condition in wild singing mice	Burkhard	2020			The genomic basis of high-elevation adaptation in wild house mice (Mus musculus domesticus) from South America	Beckman	2022
	Whole exome sequencing identifies the potential for genetic rescue in iconic and critically endangered Panamanian harlequin frogs	Byrne	2021			Genomic approaches to mitigating genetic diversity loss in declining populations	Bossu	2023
	The Genetic Basis of Adaptation following Plastic Changes ...	Corl	2018			Genomes from a medieval mass burial show Ashkenazi ...	Brace	2022
	Population genomics of ancient and modern Trichuris trichiura	Doyle	2022			Was the fishing village of Lepenski Vir built by Europe's first farmers?	Brami	2022
	TKGWV2: An ancient DNA relatedness pipeline for ultra-low coverage whole genome shotgun data	Fernandes	2021	TKGWV2		Disentangling the origins of viticulture in the western Mediterranean	Breglia	2023
	The identification of a 1916 Irish rebel: New approach for estimating relatedness from low coverage homozygous genomes	Fernandes	2017			Contrasting genomic consequences of anthropogenic reintroduction and natural recolonization in high‐arctic wild reindeer	Burnett	2023
	Combining methods for non-invasive fecal DNA enables whole genome and metagenomic analyses in wildlife biology	Flamingh	2023			Including diverse and admixed populations in genetic epidemiology research	Caliebe	2022
	Historical genomes elucidate European settlement and the African diaspora in Delaware	Fleskes	2023			A review of genomics methods and bioinformatics tools for ...	Casas	2023
	Population dynamics and genetic connectivity in recent ...	Fontsere	2022			High genomic diversity in the endangered East Greenland Svalbard Barents Sea stock of bowhead whales (Balaena mysticetus)	Cerca	2022
	Genome-culture coevolution promotes rapid divergence of killer whale ecotypes	Foote	2016			Multiregion transcriptomic profiling of the primate brain reveals signatures of aging and the social environment	Chiou et al.	2022
	Ancient genomes revisit the ancestry of domestic and Przewalski's horses	Gaunitz	2018			Patrilocality and hunter-gatherer-related ancestry of populations in East-Central Europe during the Middle Bronze Age	Chyleński et al 2023	2023
	Extended kinship analysis of historical remains using SNP capture	Gorden	2022			Low‐coverage reduced representation sequencing reveals subtle within‐island genetic structure in Aldabra giant tortoises	Çilingir	2022
	Capture enrichment and massively parallel sequencing for human identification	Gorden	2021			Analysis of Autozygosity Using Whole-Genome Sequence Data of Full-Sib Families in Pikeperch (Sander lucioperca)	De los Ríos-Pérez	2022
	Capture enrichment and massively parallel sequencing for human identification	Gordon	2021			Estimating the number of breeders from helminth larvae with genomic data	Dennis	2023	Biorxiv
	Comparing genome‐based estimates of relatedness for use in pedigree‐based conservation management	Hauser	2022			Low‐coverage whole genome sequencing for highly accurate population assignment: Mapping migratory connectivity in the American Redstart (Setophaga ruticilla)	DeSaix	2023
	A machine learning approach for missing persons cases with high genotyping errors	Huang	2022			Genetic diversity, demographic history and neo-sex chromosomes in the Critically Endangered Raso lark	Dierickx	2020	Biorxiv, wrong citation
	Comparative population genomics of manta rays has global implications for management	Humble	2023			Hidden impacts of conservation management on fertility of the critically endangered kākāpō	Digby	2023
	Physiological and genetic adaptations to diving in sea nomads	Ilardo	2018			Exclusion and genomic relatedness methods for assignment of parentage using genotyping-by-sequencing data	Dodds	2019
	Genomic divergence during feralization reveals both conserved and distinct mechanisms of parallel weediness evolution	Imaizumi	2021			Genetically divergent shallow and mesophotic Stephanocoenia intersepta coral populations across Florida Keys National Marine Sanctuary	Eckert	2023	Preprint
	Population genomic analyses of DNA from ancient remains	Jakobsson	2019			Estimating recent and historical effective population size of marine and freshwater sticklebacks	Feng	2023	Biorxiv
	Conservation genomics of desert dwelling California voles (Microtus californicus) and implications for management of endangered Amargosa voles (Microtus …	Krohn	2018			Using spatial genetics to quantify mosquito dispersal for control programs	Filipović	2020
	To stripe or not to stripe: the origin of a novel foliar pigmentation pattern in monkeyflowers (Mimulus)	LaFountain	2022			The genetic impact of an Ebola outbreak on a wild gorilla ...	Fontsere	2021
	Ancient genomic changes associated with domestication of the horse	Librado	2017			A high-resolution picture of kinship practices in an Early Neolithic tomb	Fowler	2022
	Pervasive genomic signatures of local adaptation to altitude across highland specialist Andean hummingbird populations	Lim	2021			Targeted conservation genetics of the endangered chimpanzee	Frandsen	2020
	Gene duplication to the Y chromosome in Trinidadian Guppies	Lin	2022			A likelihood ratio approach for identifying three-quarter siblings in genetic databases	Galván-Femenía	2021
	A beginner's guide to low‐coverage whole genome sequencing for population genomics	Lou et al.	2021			Vicariance followed by secondary gene flow in a young gazelle species complex	Garcia-Erill	2021
	The Discovery of Wild Date Palms in Oman Reveals a ...	M Gros-Balthazard	2017			Warthog genomes resolve an evolutionary conundrum and reveal introgression of disease resistance genes	Garcia-Erill	2021
	Evaluating probabilistic genotyping for low-pass DNA sequencing	Mandape	2022			The population genomic legacy of the second plague pandemic	Gopalakrishnan	2022
	Population genomics of the Viking world	Margaryan et al.	2020			What lies behind a fruit crop variety name? A case study of the barnī date palm from al‐'Ulā oasis, Saudi Arabia	Gros‐Balthazard	2023
	Determination of genetic relatedness from low‐coverage human genome sequences using pedigree simulations	Martin	2017			Parentage and relatedness reconstruction in Pinus sylvestris using genotyping-by-sequencing	Hall	2020
	Identifying a living great-grandson of the Lakota Sioux leader Tatanka Iyotake (Sitting Bull)	Moltke	2021			Comparing genome‐based estimates of relatedness for use in pedigree‐based conservation management	Hauser	2022
	Estimating genetic kin relationships in prehistoric populations	Monroy	2018	READ		Whole genome approach to the structure and dynamics of Cacajao wild populations	Hermosilla-Albala	2023	Biorxiv
	Terminal Pleistocene Alaskan genome reveals first founding population of Native Americans	Moreno-Mayar et al.	2018			Moment estimators of relatedness from low-depth whole-genome sequencing data	Herzig	2022
	Conservation Genomic Analyses of African and Asiatic Cheetahs (Acinonyx jubatus) Across Their Current and Historical Species Range	Mostad	2023			Estimates of the Effective Population Size and Genetic Structure of the Critically Endangered Ship Sturgeon (Acipenser nudiventris) in the Chinese Section of …	Hu	2023
	NGSremix: a software tool for estimating pairwise relatedness between admixed individuals from next-generation sequencing data	Nohr	2021	NGSremix		An 85K SNP array uncovers inbreeding and cryptic relatedness in an Antarctic fur seal breeding colony	Humble	2020	Wrong citation
	Genomic signatures of inbreeding and mutation load in a threatened rattlesnake	Ochoa	2021			Contrasting effects of Western vs Mediterranean diets on monocyte inflammatory gene expression and social behavior in a primate model	Johnson	2021
	Ancient genome-wide analyses infer kinship structure in an Early Medieval Alemannic graveyard	O'Sullivan	2018			Don't mind if I do: Arctic humpback whales respond to winter foraging opportunities before migration	Kettemer	2023
	Pedigree reconstruction and distant pairwise relatedness estimation from genome sequence data: A demonstration in a population of rhesus macaques (Macaca …	Petty	2021			Contribution bias of parental genomes to the hybrid lineages of black Amur bream and topmouth culter revealed by low-coverage whole-genome sequencing	Liu	2023
	KIN: a method to infer relatedness from low-coverage ancient DNA	Popli	2023	KIN		Rampant asexual reproduction and limited dispersal in a mangrove population of the coral Porites divaricata	Lord	2023
	Genomic analyses show extremely perilous conservation status of African and Asiatic cheetahs (Acinonyx jubatus)	Prost	2022			Genome-wide association studies reveal novel loci associated with pyrethroid and organophosphate resistance in Anopheles gambiae sl	Lucas	2023	Biorxiv
	Beyond broad strokes: sociocultural insights from the study of ancient genomes	Racimo et al.	2020			Fast and accurate estimation of multidimensional site frequency spectra from low-coverage high-throughput sequencing data	Mas-Sandoval	2022
	Palaeogenomic insights into the origins of French grapevine diversity	Ramos-Madrigal	2019			Ancient genome analyses shed light on kinship organization and mating practice of Late Neolithic society in China	Ning et al.	2021
	North African fox genomes show signatures of repeated introgression and adaptation to life in deserts	Rocha	2023			NGSremix: a software tool for estimating pairwise relatedness between admixed individuals from next-generation sequencing data	Nohr	2021	NGSremix
	Sex-specific selection drives the evolution of alternative splicing in birds	Rogers	2020			Genomic analyses show extremely perilous conservation status of African and Asiatic cheetahs (Acinonyx jubatus)	Prost	2022	Used both v1 & v2
	Phylogenetics support an ancient common origin of two scientific icons: Devils Hole and Devils Hole pupfish	Sağlam	2016			Assessing the genetic composition of cotton‐top tamarins (Saguinus oedipus) before sweeping anthropogenic impact	Rasmussen	2023
	Computational tools for population genomics	Salojärvi	2019			Parent‐offspring inference in inbred populations	Runge	2022
	LocalNgsRelate: a software tool for inferring IBD sharing along the genome between pairs of individuals from low-depth NGS data	Severson	2022	LocalNgsRelate		Historic sampling of a vanishing beast: population structure and diversity in the black rhinoceros	Sánchez-Barreiro	2023
	Rapid ecological and evolutionary divergence during a poleward range expansion	Sheffer	2021	Biorxiv		Historical population declines prompted significant genomic erosion in the northern and southern white rhinoceros (Ceratotherium simum)	Sánchez‐Barreiro	2021
	Porites astreoides coral populations demonstrate high clonality and connectivity in southeast Florida	Shilling	2023			Genomic and radiocarbon insights into the mystery of mouse mummies on the summits of> 6000 m Andean volcanoes	Storz	2023	Biorxiv
	Ancient genomes show social and reproductive behavior of early Upper Paleolithic foragers	Sikora	2017			A sliver of the past: The decimation of the genetic diversity of the Mexican wolf	Taron	2021
	Development and validation of a low-density SNP panel for paternity and kinship analysis and evaluation of genetic variability and structure of commercial …	Silva	2022			Population dynamics of caribou shaped by glacial cycles before the last glacial maximum	Taylor	2021
	Genome-wide evidence for complex hybridization and demographic history in a group of Cycas from China	Tao	2021			Not so local: the population genetics of convergent adaptation in maize and teosinte	Tittes	2021	Biorxiv
	Past environmental changes affected lemur population dynamics prior to human impact in Madagascar	Teixeira	2021			The genomic history and global expansion of domestic donkeys	Todd	2022
	Impact of model assumptions on demographic inferences: the case study of two sympatric mouse lemurs in northwestern Madagascar	Teixeira	2021			How a paleogenomic approach can provide details on bioarchaeological reconstruction: a case study from the Globular Amphorae culture	Vai	2021
	RADseq Data Suggest Occasional Hybridization between Microcebus murinus and M. ravelobensis in Northwestern Madagascar	Teixeira	2020			Persistent gene flow suggests an absence of reproductive isolation in an African antelope speciation model	Wang	2022	Biorxiv
	Practical low‐coverage genomewide sequencing of hundreds of individually barcoded samples for population and evolutionary genomics in nonmodel species	Therkildsen	2016			Construction of a reference transcriptome for the analysis of male sterility in sugi (Cryptomeria japonica D. Don) focusing on MALE STERILITY 1 (MS1)	Wei	2021
	Evaluating the impact of dropout and genotyping error on SNP-based kinship analysis with forensic samples	Turner	2022			The last two remaining populations of the Critically Endangered estuarine pipefish are inbred and not genetically distinct	Weiss	2022
	Kinship determination in archeological contexts through DNA analysis	Vai	2020			Ocean-wide genomic variation in Gray's beaked whales, Mesoplodon grayi	Westbury	2021
	Tracing eastern wolf origins from whole-genome data in context of extensive hybridization	Vilaça	2023			Impact of Holocene environmental change on the evolutionary ecology of an Arctic top predator	Westbury	2022	Biorxiv
	Allele frequency‐free inference of close familial relationships from genotypes or low‐depth sequencing data	Waples	2018			Optimized variant calling for estimating kinship	Woerner	2022
	SMaSH: Sample matching using SNPs in humans	Westphal	2019			A polygenic explanation for Haldane's rule in butterflies	Xiong	2023
	A roadmap for high‐throughput sequencing studies of wild animal populations using noninvasive samples and hybridization capture	White	2019			Kinship determination in archeological contexts through DNA analysis	Vai	2020
	Genetic monitoring of the greater stick-nest rat meta-population for strategic supplementation planning	White	2020			Variable kinship patterns in Neolithic Anatolia revealed by ancient genomes	Yaka et al.	2021
	Optimized variant calling for estimating kinship	Woerner	2022
	Phenotypic sexual dimorphism is associated with genomic signatures of resolved sexual conflict	Wright	2019

### Sheet: lcMLkin
Method/Software	Study	First Author	Year	Notes	Method/Software	Study	First Author	Year	Notes
lcMLkin v1	Understanding 6th-century barbarian social organization and migration through paleogenomics	Amorim	2018		lcMLkin v2	A genomic snapshot of demographic and cultural dynamism in Upper Mesopotamia during the Neolithic Transition	Altınışık	2022
Method cited and used	A novel holistic framework for genetic‐based captive‐breeding and reintroduction programs	Attard	2016
Method is cited, but not used in the study	Genotyping‐by‐sequencing for estimating relatedness in nonmodel organisms: Avoiding the trap of precise bias	Attard	2018
	The first horse herders and the impact of early Bronze Age steppe expansions into Asia	Barros Damgaard	2018
	Was the fishing village of Lepenski Vir built by Europe's first farmers?	Brami	2022
	Low-coverage whole-genome sequencing in livestock species for individual traceability and parentage testing	Casellas	2021
	A dynastic elite in monumental Neolithic society	Cassidy	2020
	Population genetics and signatures of selection in Early Neolithic European farmers	Childebayeva	2022
	Multiregion transcriptomic profiling of the primate brain reveals signatures of aging and the social environment	Chiou	2022
	Ancient mitochondrial genomes reveal the absence of maternal kinship in the burials of Çatalhöyük people and their genetic affinities	Chyleński	2019
	Early medieval genetic data from Ural region evaluated in the light of archaeological evidence of ancient Hungarians	Csáky	2020
	Ancient goat genomes reveal mosaic domestication in the Fertile Crescent	Daly	2018
	Herded and hunted goat genomes from the dawn of domestication in the Zagros Mountains	Daly	2021
	TKGWV2: An ancient DNA relatedness pipeline for ultra-low coverage whole genome shotgun data	Fernandes	2021	TKGWV2
	Community-engaged ancient DNA project reveals diverse origins of 18th-century African descendants in Charleston, South Carolina	Fleskes	2023a
	Historical genomes elucidate European settlement and the African diaspora in Delaware	Fleskes	2023b
	Ancient genomes reveal social and genetic structure of Late Neolithic Switzerland	Furtwängler	2020
	Diverse northern Asian and Jomon-related genetic structure discovered among socially complex Three Kingdoms period Gaya region Koreans	Gelabert	2021	Biorxiv
	Ancient genomes reveal origin and rapid trans-Eurasian migration of 7th century Avar elites	Gnecchi-Ruscone	2022
	The Anglo-Saxon migration and the formation of the early English gene pool	Gretzinger	2022
	Paleogenomics: Ancient DNA in Biological Anthropology	Guerra Amorim	2023
	Genome-wide study of a Neolithic Wartberg grave community reveals distinct HLA variation and hunter-gatherer ancestry	Immel	2021a
	Analysis of Genomic DNA from Medieval Plague Victims Suggests Long-Term Effect of Yersinia pestis on Human Immunity Genes	Immel	2021b
	Gene-flow from steppe individuals into Cucuteni-Trypillia associated populations indicates long-standing contacts and gradual admixture	Immel	2020
	Human mobility at Tell Atchana (Alalakh), Hatay, Turkey during the 2nd millennium BC: Integration of isotopic and genomic evidence	Ingman	2021
	Rites of passage: mortuary practice, population dynamics, and chronology at the Carrowkeel passage tomb complex, Co. Sligo, Ireland	Kador	2018
	Human population dynamics and Yersinia pestis in ancient northeast Asia	Kılınç	2021
	Ancient DNA study reveals HLA susceptibility locus for leprosy in medieval Europeans	Krause-Kyora	2018
	Related in death? A curious case of a foetus hidden in bishop Peder Winstrup's coffin in Lund, Sweden	Krzewińska	2021
	Genomic detection of a secondary family burial in a single jar coffin in early Medieval Korea	Lee	2022
	Resistance to malaria through structural variation of red blood cell invasion receptors	Leffler	2017
	Ancient genomes from the Himalayas illuminate the genetic history of Tibetans and their Tibeto-Burman speaking neighbors	Liu	2022
	The deep population history of northern East Asia from the Late Pleistocene to the Holocene	Mao	2021
	Determination of genetic relatedness from low‐coverage human genome sequences using pedigree simulations	Martin	2017
	Fast and accurate estimation of multidimensional site frequency spectra from low-coverage high-throughput sequencing data	Mas-Sandoval	2022
	Pedigree-based Bayesian modelling of radiocarbon dates	Massy	2022
	Kinship-based social inequality in Bronze Age Europe	Mittnik	2019
	The genetic history of northern Europe	Mittnik	2017	Biorxiv
	Estimating genetic kin relationships in prehistoric populations	Monroy	2018	READ
	Ancient genomes from northern China suggest links between subsistence changes and human migration	Ning	2020
	Ancient genome analyses shed light on kinship organization and mating practice of Late Neolithic society in China	Ning	2021
	NGSremix: a software tool for estimating pairwise relatedness between admixed individuals from next-generation sequencing data	Nohr	2021	NGSremix
	correctKin: an optimized method to infer relatedness up to the 4th degree from low-coverage ancient human genomes	Nyerki	2023	correctKin
	Ancient DNA analysis	Orlando	2021
	ancIBD-Screening for identity by descent segments in human ancient DNA	Ringbauer	2023	ancIBD, biorxiv
	Extensive pedigrees reveal the social organization of a Neolithic community	Rivollat	2023
	The genetic history of Scandinavia from the Roman Iron ...	Rodríguez-Varela	2023
	BREADR: An R Package for the Bayesian Estimation of Genetic Relatedness from Low-coverage Genotype Data	Rohrlach	2023	BREADR
	Insights into the genetic histories and lifeways of Machu Picchu's occupants	Salazar	2023
	Heterogeneous hunter-gatherer and steppe-related ancestries in Late Neolithic and Bell Beaker genomes from present-day France	Seguin-Orlando	2021
	Ancient DNA reveals admixture history and endogamy in the prehistoric Aegean	Skourtanioti	2023
	Efficient genome-wide sequencing and low-coverage pedigree analysis from noninvasively collected samples	Snyder-Mackler	2016
	Kinship determination in archeological contexts through DNA analysis	Vai	2020
	Selection against admixture and gene regulatory divergence in a long-term primate field study	Vilgalys	2022
	Fine-scale sampling uncovers the complexity of migrations ...	Vyas	2023
	Human genetic history on the Tibetan Plateau in the past 5100 years	Wang, H	2023
	The genetic prehistory of the Greater Caucasus	Wang	2018	Biorxiv
	Variable kinship patterns in Neolithic Anatolia revealed by ancient genomes	Yaka	2021
	Ancient genomes provide insights into family structure and the heredity of social status in the early Bronze Age of southeastern Europe	Žegarac	2021
	The genomic origins of the Bronze Age Tarim Basin mummies	Zhang	2021
	Cultural and demic co-diffusion of Tubo Empire on Tibetan Plateau	Zhu	2022
	Kinship practices in the early state El Argar society from Bronze Age Iberia	Villalba-Mouco	2022

### Sheet: READ
Method/Software	Study	First Author	Year	Notes	Preprint
READ	Inferring Signatures of Positive Selection in Whole-Genome Sequencing Data: An Overview of Haplotype-Based Methods	Abondio	2022
Method cited and used	Perinatal burials at pre‐Hispanic noncemetery sites in Gran Canaria: Tophet, infanticide, or natural mortality?	Alberto‐Barroso	2022
Method is cited, but not used in the study	Multidisciplinary lines of evidence reveal East/Northeast Asian origins of agriculturalist/pastoralist residents at a Han dynasty military outpost in ancient …	Allen	2022
	A genomic snapshot of demographic and cultural dynamism in Upper Mesopotamia during the Neolithic Transition	Altınışık	2022
	Illuminating genetic mysteries of the dead sea scrolls	Anava	2020
	The genetic origin of Daunians and the Pan-Mediterranean southern Italian Iron Age context	Aneli	2022
	Kinship practices in Early Iron Age South-east Europe: genetic and isotopic analysis of burials from the Dolge njive barrow cemetery, Dolenjska, Slovenia	Armit	2023
	Neolithic genomic data from southern France showcase intensified interactions with hunter-gatherer communities	Arzelier	2022
	Genomic analyses of hair from Ludwig van Beethoven	Begg	2023
	Integration of ancient DNA with transdisciplinary dataset finds strong support for Inca resettlement in the south Peruvian coast	Bongers	2020
	Tales from the supplementary information: ancestry change in Chalcolithic–Early Bronze Age Britain was gradual with varied kinship organization	Booth	2021
	Was the fishing village of Lepenski Vir built by Europe's first farmers?	Brami	2022
	Entwined African and Asian genetic roots of medieval peoples of the Swahili coast	Brielle	2023
	Archaeogenomic distinctiveness of the Isthmo-Colombian area	Capodiferro	2021
	Population genetic considerations for using biobanks as international resources in the pandemic era and beyond	Carress	2021
	Genomic insights into the formation of human populations in East Asia	Wang, CC	2021		The genomic formation of human populations in East Asia
	Ancient human genome-wide data from a 3000-year interval in the Caucasus corresponds with eco-geographic regions	Wang, CC	2019		The genetic prehistory of the Greater Caucasus
	Population genetics and signatures of selection in Early Neolithic European farmers	Childebayeva	2022
	Computational analysis of human skeletal remains in Ancient DNA and Forensic Genetics	Childebayeva	2023
	Bronze Age Northern Eurasian Genetics in the Context of Development of Metallurgy and Siberian Ancestry	Childebayeva	2023	Biorxiv
	Patrilocality and hunter-gatherer-related ancestry of populations in East-Central Europe during the Middle Bronze Age	Chyleński	2023
	Ancient mitochondrial genomes reveal the absence of maternal kinship in the burials of Çatalhöyük people and their genetic affinities	Chyleński	2019
	Ancestry and kinship in a Late Antiquity-Early Middle Ages cemetery in the Eastern Italian Alps	Coia	2023
	Ancient genomics reveals tripartite origins of Japanese populations	Cooke	2021
	The Neolithic Pitted Ware culture foragers were culturally but not genetically influenced by the Battle Axe culture herders	Coutinho	2020
	Early medieval genetic data from Ural region evaluated in the light of archaeological evidence of ancient Hungarians	Csáky	2020
	Allelic bias when performing in‐solution enrichment of ancient human DNA	Davidson	2023
	Ancient genomes from a rural site in Imperial Rome (1st–3rd cent. CE): a genetic junction in the Roman Empire	De Angelis	2021
	First Glimpse into the Genomic Characterization of People from the Imperial Roman Community of Casal Bertone (Rome, First–Third Centuries AD)	De Angelis	2022
	mpact of SNP microarray analysis of compromised DNA on kinship classification success in the context of investigative genetic genealogy	de Vries	2022
	Bioarchaeological analyses reveal long-lasting continuity at the periphery of the Late Antique Roman Empire	Depaermentier	2023
	Ancient DNA at the edge of the world: Continental immigration and the persistence of Neolithic male lineages in Bronze Age Orkney	Dulias	2022
	Kinship analysis of skeletal remains from the Middle Ages	Dzehverovic	2023
	TKGWV2: An ancient DNA relatedness pipeline for ultra-low coverage whole genome shotgun data	Fernandes	2021	TKGWV2
	Origin and mobility of Iron Age Gaulish groups in present-day France revealed through archaeogenomics	Fischer	2022
	Historical genomes elucidate European settlement and the African diaspora in Delaware	Fleskes	2023
	Estimating the relative importance of demic and cultural diffusion in the spread of the Neolithic in Scandinavia	Fort	2018
	A high-resolution picture of kinship practices in an Early Neolithic tomb	Fowler	2022
	Reconstructing genetic histories and social organisation in Neolithic and Bronze Age Croatia	Freilich	2021
	Ancient genomes reveal social and genetic structure of Late Neolithic Switzerland	Furtwängler	2020
	Northeastern Asian and Jomon-related genetic structure in the Three Kingdoms period of Gimhae, Korea	Gelabert	2022		Diverse northern Asian and Jomon-related genetic structure discovered among socially complex Three Kingdoms period Gaya region Koreans
	Genomes from Verteba cave suggest diversity within the Trypillians in Ukraine	Gelabert	2022
	Interdisciplinary analyses of Bronze Age communities from Western Hungary reveal complex population histories	Gerber	2023
	Confronting historical legacies of biological anthropology in South Africa—Restitution, redress and community-centered science: The Sutherland Nine	Gibbon	2023
	Ancient genomic time transect from the Central Asian Steppe unravels the history of the Scythians	Gnecchi-Ruscone	2021
	Ancient genomes reveal origin and rapid trans-Eurasian migration of 7th century Avar elites	Gnecchi-Ruscone	2022
	Extended kinship analysis of historical remains using SNP capture	Gorden	2022
	The Anglo-Saxon migration and the formation of the early English gene pool	Gretzinger	2022
	Genome-wide analysis of a collective grave from Mentesh Tepe provides insight into the population structure of early neolithic population in the South …	Guarino-Vignon	2023
	An invasive Haemophilus influenzae serotype b infection in an Anglo-Saxon plague victim	Guellil	2022
	Case study of a special burial resulting from obstetric death at the Sanbulijia site, Shandong Province, China	Guo	2023
	Population genomics of Mesolithic Scandinavia: Investigating early postglacial migration routes and high-latitude adaptation	Günther	2018		Genomics of Mesolithic Scandinavia reveal colonization routes and high-latitude adaptation
	A genetic history of the Near East from an aDNA time course sampling eight points in the past 4,000 years	Haber	2020
	Fast and accurate relatedness estimation from high-throughput sequencing data in the presence of inbreeding	Hanghøj	2019	NgsRelate2
	Ancient DNA from Chalcolithic Israel reveals the role of population mixture in cultural transformation	Harney	2018
	Ancient DNA from the skeletons of Roopkund Lake reveals Mediterranean migrants in India	Harney	2019
	Medieval social landscape through the genetic history of Cambridgeshire before and after the Black Death	Hui	2023	Biorxiv
	Genome-wide study of a Neolithic Wartberg grave community reveals distinct HLA variation and hunter-gatherer ancestry	Immel	2021a
	Analysis of Genomic DNA from Medieval Plague Victims Suggests Long-Term Effect of Yersinia pestis on Human Immunity Genes	Immel	2021b
	Gene-flow from steppe individuals into Cucuteni-Trypillia associated populations indicates long-standing contacts and gradual admixture	Immel	2020
	Human mobility at Tell Atchana (Alalakh), Hatay, Turkey during the 2nd millennium BC: Integration of isotopic and genomic evidence	Ingman	2021
	Population genomic analyses of DNA from ancient remains	Jakobsson	2019
	Ancient genomes reveal complex patterns of population movement, interaction, and replacement in sub-Saharan Africa	Wang, K	2020
	Ancient DNA from mastics solidifies connection between material culture and genetics of mesolithic hunter–gatherers in Scandinavia	Kashuba	2019
	Genetic adaptation to pathogens and increased risk of inflammatory disorders in post-Neolithic Europe	Kerner	2023
	Statistical detection of relatives typed with disjoint forensic and biomedical loci	Kim	2018
	Patterns of genetic connectedness between modern and medieval Estonian genomes reveal the origins of a major ancestry component of the Finnish …	Kivisild	2021
	Spatial and temporal heterogeneity in human mobility patterns in Holocene Southwest Asia and the East Mediterranean	Koptekin	2023
	Related in death? A curious case of a foetus hidden in bishop Peder Winstrup's coffin in Lund, Sweden	Krzewińska	2021
	Bronze and Iron Age population movements underlie Xinjiang population history	Kumar	2022
	Genetic continuity of Bronze Age ancestry with increased steppe-related ancestry in late Iron Age Uzbekistan	Kumar	2021
	Corded Ware cultural complexity uncovered using genomic and isotopic analysis from south-eastern Poland	Linderholm	2020
	Sometimes hidden but always there: the assumptions underlying genetic inference of demographic histories	Loog	2021
	The genomic ancestry of the Scandinavian Battle Axe Culture people and their relation to the broader Corded Ware horizon	Malmström	2019
	The deep population history of northern East Asia from the Late Pleistocene to the Holocene	Mao	2021
	Population genomics of the Viking world	Margaryan	2020
	The genetic origin of Huns, Avars, and conquering Hungarians	Maróti	2022
	Inferring biological kinship in ancient datasets: comparing the response of ancient DNA-specific software packages to low coverage data	Marsh	2023
	Ancient genomes illuminate Eastern Arabian population history and adaptation against malaria	Martiniano	2023	Biorxiv
	Pedigree-based Bayesian modelling of radiocarbon dates	Massy	2022
	Genetic continuity, isolation, and gene flow in Stone Age Central and Eastern Europe	Mattila	2023
	Kinship-based social inequality in Bronze Age Europe	Mittnik	2019
	The genetic prehistory of the Baltic Sea region	Mittnik	2018
	Identifying a living great-grandson of the Lakota Sioux leader Tatanka Iyotake (Sitting Bull)	Moltke	2021
	Migration and community in Bronze Age Orkney: innovation and continuity at the Links of Noltland	Moore	2022
	A genetic history of continuity and mobility in the Iron Age Central Mediterranean	Moots	2023
	Ancient genome analyses shed light on kinship organization and mating practice of Late Neolithic society in China	Ning	2021
	correctKin: an optimized method to infer relatedness up to the 4th degree from low-coverage ancient human genomes	Nyerki	2023	correctKin
	The genomic history of the Iberian Peninsula over the past 8000 years	Olalde	2019
	Genomic analysis of the individuals from El Mirador cave	Olalde	2022
	Cosmopolitanism at the Roman Danubian frontier, Slavic migrations, and the genomic formation of modern Balkan peoples	Olalde	2021	Biorxiv
	The genomics of ecological flexibility, large brains, and long lives in capuchin monkeys revealed with fecalFACS	Orkin	2021
	Ancient DNA analysis	Orlando	2021
	Ancient genome-wide analyses infer kinship structure in an Early Medieval Alemannic graveyard	O'Sullivan	2018
	Archaeological questions and genetic answers: Male paternal kinship in a copper age multiple burial from the eastern Italian Alps	Paladin	2023
	Genetic admixture and language shift in the medieval Volga-Oka interfluve	Peltola	2023
	Early contact between late farming and pastoralist societies in southeastern Europe	Penske	2023
	KIN: a method to infer relatedness from low-coverage ancient DNA	Popli	2023	KIN
	Beyond broad strokes: sociocultural insights from the study of ancient genomes	Racimo et al.	2020
	The diverse genetic origins of a Classical period Greek army	Reitsema	2022
	ancIBD-Screening for identity by descent segments in human ancient DNA	Ringbauer	2023	ancIBD, biorxiv
	Ancient genome-wide DNA from France highlights the complexity of interactions between Mesolithic hunter-gatherers and Neolithic farmers	Rivollat	2020
	Ancient DNA gives new insights into a Norman Neolithic monumental cemetery dedicated to male elites	Rivollat	2022
	Extensive pedigrees reveal the social organization of a Neolithic community	Rivollat	2023
	BREADR: An R Package for the Bayesian Estimation of Genetic Relatedness from Low-coverage Genotype Data	Rohrlach	2023	BREADR
	The arrival of Siberian ancestry connecting the Eastern Baltic to Uralic speakers further East	Saag	2019
	Genetic ancestry changes in Stone to Bronze Age transition in the East European plain	Saag	2021
	Insights into the genetic histories and lifeways of Machu Picchu's occupants	Salazar	2023
	Megalithic tombs in western and northern Neolithic Europe were linked to a kindred society	Sánchez-Quinto	2019
	The ancestry and geographical origins of St Helena's liberated Africans	Sandoval-Velasco	2023
	Aggressive or funerary cannibalism? Skull‐cup and human bone manipulation in Cueva de El Toro (Early Neolithic, southern Iberia)	Santana	2019
	Ancient genomes reveal structural shifts after the arrival of Steppe-related ancestry in the Italian Peninsula	Saupe	2021
	East Anglian early Neolithic monument burial linked to contemporary Megaliths	Scheib	2019
	Local population structure in Cambridgeshire during the Roman occupation	Scheib	2023	Biorxiv
	Southern African ancient genomes estimate modern human divergence to 350,000 to 260,000 years ago	Schlebusch	2017
	Combining ancient DNA and radiocarbon dating data to increase chronological accuracy	Sedig	2021
	Heterogeneous hunter-gatherer and steppe-related ancestries in Late Neolithic and Bell Beaker genomes from present-day France	Seguin-Orlando	2021
	The genomic history of the indigenous people of the Canary Islands	Serrano	2023
	Ancient genomes show social and reproductive behavior of early Upper Paleolithic foragers	Sikora	2017
	Northwest African Neolithic initiated by migrants from Iberia and Levant	Simões	2023
	DNA insights into Neolithic society	Sirak	2023
	Genomic history of neolithic to bronze age Anatolia, northern Levant, and southern Caucasus	Skourtanioti	2020
	Ancient DNA reveals admixture history and endogamy in the prehistoric Aegean	Skourtanioti	2023
	Genetic insights into the social organization of Neanderthals	Skov	2022
	The source of the Black Death in fourteenth-century central Eurasia	Spyrou	2022
	Bioarchaeological evidence of one of the earliest Islamic burials in the Levant	Srigyan	2022
	Genetic history of East-Central Europe in the first millennium CE	Stolarek	2023
	Genome of Peştera Muierii skull shows high diversity and low mutational load in pre-glacial Europe	Svensson	2021
	Human population history at the crossroads of East and Southeast Asia since 11,000 years ago	Wang, T	2021
	Ancient genomes reveal millet farming-related demic diffusion from the Yellow River into southwest China	Tao	2023
	Kinship determination in archeological contexts through DNA analysis	Vai	2020
	How a paleogenomic approach can provide details on bioarchaeological reconstruction: a case study from the Globular Amphorae culture	Vai	2021
	Four millennia of Iberian biomolecular prehistory illustrate the impact of prehistoric migrations at the far end of Eurasia	Valdiosera	2018
	At the beginnings of the funerary Megalithism in Iberia at Campo de Hockey necropolis	Vijande-Vila	2022
	Demographic history and genetic structure in pre-Hispanic Central Mexico	Villa-Islas	2023
	Genomic transformation and social organization during the Copper Age–Bronze Age transition in southern Iberia	Villalba-Mouco	2021
	Survival of Late Pleistocene hunter-gatherer ancestry in the Iberian Peninsula	Villalba-Mouco	2019
	Kinship practices in the early state El Argar society from Bronze Age Iberia	Villalba-Mouco	2022
	Fine-scale sampling uncovers the complexity of migrations in 5th–6th century Pannonia	Vyas	2023
	Genome-wide data from medieval German Jews show that the Ashkenazi founder event pre-dated the 14th century	Waldman	2022
	Allele frequency‐free inference of close familial relationships from genotypes or low‐depth sequencing data	Waples	2019
	Identifying adaptive alleles in the human genome: from selection mapping to functional validation	Werren	2021
	Genomic analysis of 18th-century Kazakh individuals and their oral microbiome	White	2021
	Variable kinship patterns in Neolithic Anatolia revealed by ancient genomes	Yaka	2021
	Ancient genomes provide insights into family structure and the heredity of social status in the early Bronze Age of southeastern Europe	Žegarac	2021	Biorxiv
	Postglacial genomes from foragers across Northern Eurasia reveal prehistoric mobility associated with the spread of the Uralic and Yeniseian languages	Zeng	2023		Kinship, acquired and inherited status, and population structure at the Early Bronze Age Mokrin necropolis in northern Serbia

### Sheet: TKGWV2
Method/Software	Study	First Author	Year	Notes
TKGWV2	Inferring biological kinship in ancient datasets: comparing the response of ancient DNA-specific software packages to low coverage data	Marsh	2023
Method cited and used	A genomic snapshot of demographic and cultural dynamism in Upper Mesopotamia during the Neolithic Transition	Altınışık	2022
Method is cited, but not used in the study	Genome-wide analysis of a collective grave from Mentesh Tepe provides insight into the population structure of early neolithic population in the South …	Guarino-Vignon	2023
	Archaeological questions and genetic answers: Male paternal kinship in a copper age multiple burial from the eastern Italian Alps	Paladin	2023
	Neolithic genomic data from southern France showcase intensified interactions with hunter-gatherer communities	Arzelier	2022
	Ancestry and kinship in a Late Antiquity-Early Middle Ages cemetery in the Eastern Italian Alps	Coia	2023
	Ancient DNA of Near Eastern populations: the knowns and the unknowns	Fernández-Domínguez	2023
	BREADR: An R Package for the Bayesian Estimation of Genetic Relatedness from Low-coverage Genotype Data	Rohrlach	2023	BREADR

### Sheet: KIN
Method/Software	Study	First Author	Year	Notes
KIN	Descent, marriage, and residence practices of a 3,800-year-old pastoral community in Central Eurasia	Blöcher	2023
Method cited and used	ancIBD-Screening for identity by descent segments in human ancient DNA	Ringbauer	2023	ancIBD
Method is cited, but not used in the study	Biological and substitute parents in Beaker period adult–child graves	Zedda	2023
	Ancestry and kinship in a Late Antiquity-Early Middle Ages cemetery in the Eastern Italian Alps	Coia	2023
	BREADR: An R Package for the Bayesian Estimation of Genetic Relatedness from Low-coverage Genotype Data	Rohrlach	2023	BREADR
